# A Comprehensive Survey of *C. elegans* Argonaute Proteins Reveals Organism-wide Gene Regulatory Networks and Functions

**DOI:** 10.1101/2022.08.08.502013

**Authors:** Uri Seroussi, Andrew Lugowski, Lina Wadi, Robert X. Lao, Alexandra R. Willis, Winnie Zhao, Adam E. Sundby, Amanda G. Charlesworth, Aaron W. Reinke, Julie M. Claycomb

**Affiliations:** University of Toronto

**Keywords:** Argonaute, miRNA, piRNA, 22G-RNA, 26G-RNA, RNAi, *C. elegans*, gene regulation, germline, germ granule, fertility, pathogen response

## Abstract

Argonaute (AGO) proteins associate with small RNAs to direct their effector function on complementary transcripts. The nematode *C. elegans* contains an expanded family of 19 functional AGO proteins, many of which have not been fully characterized. In this work we systematically analyzed every *C. elegans* AGO, using CRISPR-Cas9 genome editing to introduce GFP::3xFLAG tags. We have characterized the expression patterns of each AGO throughout development, identified small RNA binding complements, and determined the effects of *ago* loss on small RNA populations and developmental phenotypes. Our analysis indicates stratification of subsets of AGOs into distinct regulatory modules, and integration of our data led us to uncover novel stress-induced fertility and pathogen response phenotypes due to *ago* loss.
