## Supplementary material for "A Comprehensive Survey of *C. elegans* Argonaute Proteins Reveals Organism-wide Gene Regulatory Networks and Functions": Table S1

### Sheet: Sheet1
Gene	Gene ID	Wormbase ID	Wormbase biotype (WS262)	IP-seq	Mutant-seq	Gross Phenotypes	Expression	Notes	References
ALG-1	F48F7.1	WBGene00000105	Protein Coding	Yes	Yes	fertility, growth	Yes		Vasquez-Rifo, A., Jannot, G., Armisen, J., Labouesse, M., Bukhari, S. I. A., Rondeau, E. L., … Simard, M. J. (2012). Developmental characterization of the microRNA-specific C. elegans argonautes alg-1 and alg-2. PLoS ONE. https://doi.org/10.1371/journal.pone.0033750 Brown, K. C., Svendsen, J. M., Tucci, R. M., Montgomery, B. E., & Montgomery, T. A. (2017). ALG-5 is a miRNA-associated Argonaute re…
ALG-2	T07D3.7	WBGene00000106	Protein Coding	Yes	Yes	fertility, growth	Yes		Vasquez-Rifo, A., Jannot, G., Armisen, J., Labouesse, M., Bukhari, S. I. A., Rondeau, E. L., … Simard, M. J. (2012). Developmental characterization of the microRNA-specific C. elegans argonautes alg-1 and alg-2. PLoS ONE. https://doi.org/10.1371/journal.pone.0033750 Brown, K. C., Svendsen, J. M., Tucci, R. M., Montgomery, B. E., & Montgomery, T. A. (2017). ALG-5 is a miRNA-associated Argonaute re…
ALG-3	T22B3.2	WBGene00011910	Protein Coding	No	Yes	fertility	Yes		Conine, C. C., Batista, P. J., Gu, W., Claycomb, J. M., Chaves, D. A., Shirayama, M., & Mello, C. C. (2010). Argonautes ALG-3 and ALG-4 are required for spermatogenesis-specific 26G-RNAs and thermotolerant sperm in Caenorhabditis elegans. Proceedings of the National Academy of Sciences of the United States of America. https://doi.org/10.1073/pnas.0911685107
ALG-4	ZK757.3	WBGene00006449	Protein Coding	No	Yes	fertility	No		Conine, C. C., Batista, P. J., Gu, W., Claycomb, J. M., Chaves, D. A., Shirayama, M., & Mello, C. C. (2010). Argonautes ALG-3 and ALG-4 are required for spermatogenesis-specific 26G-RNAs and thermotolerant sperm in Caenorhabditis elegans. Proceedings of the National Academy of Sciences of the United States of America. https://doi.org/10.1073/pnas.0911685107
ALG-5	T23D8.7	WBGene00011945	Protein Coding	Yes	Yes	fertility	Yes		Brown, K. C., Svendsen, J. M., Tucci, R. M., Montgomery, B. E., & Montgomery, T. A. (2017). ALG-5 is a miRNA-associated Argonaute required for proper developmental timing in the Caenorhabditis elegans germline. Nucleic Acids Research. https://doi.org/10.1093/nar/gkx536
ERGO-1	R09A1.1	WBGene00019971	Protein Coding	Yes	Yes	eri	No		Vasale, J. J., Gu, W., Thivierge, C., Batista, P. J., Claycomb, J. M., Youngman, E. M., … Conte, D. (2010). Sequential rounds of RNA-dependent RNA transcription drive endogenous small-RNA biogenesis in the ERGO-1/ Argonaute pathway. Proceedings of the National Academy of Sciences of the United States of America. https://doi.org/10.1073/pnas.0911908107 Pavelec, D. M., Lachowiec, J., Duchaine, T. F…
RDE-1	K08H10.7	WBGene00004323	Protein Coding	Yes	Yes	rde	No		Tabara, H., Sarkissian, M., Kelly, W. G., Fleenor, J., Grishok, A., Timmons, L., … Mello, C. C. (1999). The rde-1 gene, RNA interference, and transposon silencing in C. elegans. Cell. https://doi.org/10.1016/S0092-8674(00)81644-X Corrêa, R. L., Steiner, F. A., Berezikov, E., & Ketting, R. F. (2010). MicroRNA-directed siRNA biogenesis in Caenorhabditis elegans. PLoS Genetics. https://doi.org/10.13…
PRG-1	D2030.6	WBGene00004178	Protein Coding	Yes	Yes	mrt	Yes		Batista, P. J., Ruby, J. G., Claycomb, J. M., Chiang, R., Fahlgren, N., Kasschau, K. D., … Mello, C. C. (2008). PRG-1 and 21U-RNAs Interact to Form the piRNA Complex Required for Fertility in C. elegans. Molecular Cell. https://doi.org/10.1016/j.molcel.2008.06.002
CSR-1	F20D12.1	WBGene00017641	Protein Coding	Yes	Yes	sterile, rde	Yes		Claycomb, J. M., Batista, P. J., Pang, K. M., Gu, W., Vasale, J. J., van Wolfswinkel, J. C., … Mello, C. C. (2009). The Argonaute CSR-1 and Its 22G-RNA Cofactors Are Required for Holocentric Chromosome Segregation. Cell. https://doi.org/10.1016/j.cell.2009.09.014 Yigit, E., Batista, P. J., Bei, Y., Pang, K. M., Chen, C. C. G., Tolia, N. H., … Mello, C. C. (2006). Analysis of the C. elegans Argona…
C04F12.1	C04F12.1	WBGene00007297	Protein Coding	No	No		No
WAGO-1	R06C7.1	WBGene00011061	Protein Coding	Yes	No		Yes		Gu, W., Shirayama, M., Conte, D., Vasale, J., Batista, P. J., Claycomb, J. M., … Mello, C. C. (2009). Distinct Argonaute-Mediated 22G-RNA Pathways Direct Genome Surveillance in the C. elegans Germline. Molecular Cell. https://doi.org/10.1016/j.molcel.2009.09.020
PPW-2	Y110A7A.18	WBGene00004094	Protein Coding	Yes	No	mutator	No		Vastenhouw, N. L., Fischer, S. E. J., Robert, V. J. P., Thijssen, K. L., Fraser, A. G., Kamath, R. S., … Plasterk, R. H. A. (2003). A genome-wide screen identifies 27 genes involved in transposon silencing in C. elegans. Current Biology. https://doi.org/10.1016/S0960-9822(03)00539-6
WAGO-4	F58G1.1	WBGene00010263	Protein Coding	Yes	Yes	mrt, hrde	Yes		Xu, F., Feng, X., Chen, X., Weng, C., Yan, Q., Xu, T., … Guang, S. (2018). A Cytoplasmic Argonaute Protein Promotes the Inheritance of RNAi. Cell Reports. https://doi.org/10.1016/j.celrep.2018.04.072 Wan, G., Fields, B. D., Spracklin, G., Shukla, A., Phillips, C. M., & Kennedy, S. (2018). Spatiotemporal regulation of liquid-like condensates in epigenetic inheritance. Nature. https://doi.org/10.10…
SAGO-2	F56A6.1	WBGene00018921	Protein Coding	No	No	rde	No		Yigit, E., Batista, P. J., Bei, Y., Pang, K. M., Chen, C. C. G., Tolia, N. H., … Mello, C. C. (2006). Analysis of the C. elegans Argonaute Family Reveals that Distinct Argonautes Act Sequentially during RNAi. Cell. https://doi.org/10.1016/j.cell.2006.09.033
PPW-1	C18E3.7	WBGene00004093	Protein Coding	No	No	rde	No		Tijsterman, M., Okihara, K. L., Thijssen, K., & Plasterk, R. H. A. (2002). PPW-1, a PAZ/PIWI protein required for efficient germline RNAi, is defective in a natural isolate of C. elegans. Current Biology. https://doi.org/10.1016/S0960-9822(02)01110-7
SAGO-1	K12B6.1	WBGene00019666	Protein Coding	No	No	rde	No		Yigit, E., Batista, P. J., Bei, Y., Pang, K. M., Chen, C. C. G., Tolia, N. H., … Mello, C. C. (2006). Analysis of the C. elegans Argonaute Family Reveals that Distinct Argonautes Act Sequentially during RNAi. Cell. https://doi.org/10.1016/j.cell.2006.09.033
HRDE-1	C16C10.3	WBGene00007624	Protein Coding	Yes	Yes	mrt, hrde	Yes		Buckley, B. A., Burkhart, K. B., Gu, S. G., Spracklin, G., Kershner, A., Fritz, H., … Kennedy, S. (2012). A nuclear Argonaute promotes multigenerational epigenetic inheritance and germline immortality. Nature. https://doi.org/10.1038/nature11352
WAGO-10	T22H9.3	WBGene00020707	Protein Coding	No	No		No
NRDE-3	R04A9.2	WBGene00019862	Protein Coding	Yes	No	rde	Yes		Guang, S., Bochner, A. F., Pavelec, D. M., Burkhart, K. B., Harding, S., Lachowiec, J., & Kennedy, S. (2008). An argonaute transports siRNAs from the cytoplasm to the nucleus. Science. https://doi.org/10.1126/science.1157647
WAGO-5	ZK1248.7	WBGene00022877	Protein Coding	No	No		No
WAGO-11	Y49F6A.1	WBGene00021711	Protein Coding	No	No		No	changed biotype to pseudogene in Wormbase version WS275
PRG-2	C01G5.2	WBGene00004179	Pseudogene					premature stop in exon 1
WAGO-2	F55A12.1	WBGene00018862	Pseudogene					transposable element disrupts exon 2
C06A1.4	C06A1.4	WBGene00014667	Pseudogene					2bp deletion in exon 3 causing a frameshift
C14B1.7	C14B1.7	WBGene00007578	Pseudogene					premature stop in exon 3
ZK218.8	ZK218.8	WBGene00013942	Pseudogene					short fragment (512nt) with homology to PIWI domain and contains premature stops
H10D12.2	H10D12.2	WBGene00019176	Pseudogene					previously known as M03D4.6 which is a small fragment with homolgy to PIWI domain, merged with H10D12.2 and contains a frameshift
