## Supplementary material for "A Comprehensive Survey of *C. elegans* Argonaute Proteins Reveals Organism-wide Gene Regulatory Networks and Functions": Table S8

### Sheet: Strains
Strain	Genotype	Source
JMC200	tor136[alg-1b::GFP::loxP::SEC::loxP::3xFLAG] X	This study
JMC201	tor137[GFP::3xFLAG::alg-1b] X	This study
JMC202	tor138[alg-2b::GFP::loxP::SEC::loxP::3xFLAG] II	This study
JMC203	tor139[GFP::3xFLAG::alg-2b] II	This study
JMC204	tor140[alg-3::GFP::loxP::SEC::loxP::FLAG] IV	This study
JMC205	tor141[GFP::3xFLAG::alg-3] IV	This study
JMC206	tor142[alg-4::GFP::loxP::SEC::loxP::FLAG] III	This study
JMC207	tor143[GFP::3xFLAG::alg-4] III	This study
JMC208	tor144[alg-5::GFP::loxP::SEC::loxP::FLAG] I	This study
JMC209	tor145[GFP::3xFLAG::alg-5] I	This study
JMC210	tor146[ergo-1a::GFP::loxP::SEC::loxP::FLAG] V	This study
JMC211	tor147[GFP::3xFLAG::ergo-1a] V	This study
JMC212	tor148[prg-1::GFP::loxP::SEC::loxP::FLAG] I	This study
JMC213	tor149[GFP::3xFLAG::prg-1] I	This study
JMC216	tor152[rde-1::GFP::loxP::SEC::loxP::FLAG] V	This study
JMC217	tor153[GFP::3xFLAG::rde-1] V	This study
JMC218	tor112[wago-1::GFP::loxP::SEC::loxP::FLAG] I	This study
JMC219	tor113[GFP::3xFLAG::wago-1] I	This study
JMC273	tor163[3xFLAG::wago-1]	This study
JMC220	tor114[ppw-2::GFP::loxP::SEC::loxP::FLAG] I	This study
JMC221	tor115[GFP::3xFLAG::ppw-2] I	This study
JMC222	tor116[wago-4::GFP::loxP::SEC::loxP::FLAG] II	This study
JMC223	tor117[GFP::3xFLAG::wago-4] II	This study
JMC224	tor118[ppw-1c::GFP::loxP::SEC::loxP::FLAG] I	This study
JMC225	tor119[GFP::3xFLAG::ppw-1c] I	This study
JMC226	tor120[sago-2::GFP::loxP::SEC::loxP::FLAG] I	This study
JMC227	tor121[GFP::3xFLAG::sago-2c] I	This study
JMC228	tor122[sago-1::GFP::loxP::SEC::loxP::FLAG] V	This study
JMC229	tor123[GFP::3xFLAG::sago-1] V	This study
JMC230	tor124[hrde-1::GFP::loxP::SEC::loxP::FLAG] III	This study
JMC231	tor125[GFP::3xFLAG::hrde-1] III	This study
JMC232	tor126[wago-10::GFP::loxP::SEC::loxP::FLAG] V	This study
JMC233	tor127[GFP::3xFLAG::wago-10] V	This study
JMC248	tor162[3xFLAG::wago-10]	This study
JMC234	tor128[wago-11::GFP::loxP::SEC::loxP::FLAG] II	This study
JMC235	tor129[GFP::3xFLAG::wago-11] II	This study
JMC236	tor130[nrde-3::GFP::loxP::SEC::loxP::FLAG] X	This study
JMC237	tor131[GFP::3xFLAG::nrde-3] X	This study
JMC247	tor134[3xFLAG::nrde-3] X	This study
JMC274	tor149[prg-1::GFP::3xFLAG] I ; torEx164[Pmyo-3::mCherry::unc-54][	This study
VC446	alg-1(gk214) X
WM53	alg-2(ok304) II
WM300	alg-4(ok1041) III; alg-3(tm1155) IV
WM159	alg-5(tm1163) I
WM158	ergo-1(tm1860) V
WM27	rde-1(ne219) V
WM161	prg-1(tm872) I
WM182	csr-1(tm892) IV/nT1 [unc-?(n754) let-?] (IV;V)
WM153	C04F12.1(tm1637) I
	wago-1(tm1414) I
WM155	ppw-2(tm1120) I
YY1083	wago-4(tm1019) II
	wago-5(tm1135) II
	ppw-1(tm914) I
WM154	sago-2(tm894) I
JMC193	sago-2(tor135) I	This study
WM160	sago-1(tm1195) V
YY538	hrde-1(tm1200) III
JMC192	wago-10(tor133) V	This study
WM157	wago-11(tm1127) II
WM156	nrde-3(tm1116) X

### Sheet: CRISPR primers
These are the primers used to tag AGOs with the Dickinson 2015 SEC method. sgRNAs were cloned into pDD162 and homolgy arms (flanks) were cloned into pDD282.
Oligo	Sequence	Note
JMCo1194	CAAGACATCTCGCAATAGG	rev for sgRNA cloning into pDD162
JMCo2848	tggcaaatattgcggcccgcGTTTTAGAGCTAGAAATAGCAAGT	FWD alg-1 tag 2 sgRNA 1
JMCo2849	gcctcaaacgacccaatgtcGTTTTAGAGCTAGAAATAGCAAGT	FWD alg-1 tag 2 sgRNA 2
JMCo2850	acgttgtaaaacgacggccagtcgccggcaATCGCATCGGCTCTCAGCACTC	FWD alg-1 tag 2 5' flank
JMCo2851	tccagtgaacaattcttctcctttactcatCATTGGGTCGTTTGAGGCGAC	rev alg-1 tag 2 5' flank
JMCo2852	cgtgattacaaggatgacgatgacaagagaTCTGGCGGGCCGCAATATTTG	FWD alg-1 tag 2 3' flank
JMCo2853	tcacacaggaaacagctatgaccatgttatACTCCGTGGTTTGGGCGTCG	rev alg-1 tag 2 3' flank
JMCo2854	gacgatgtcagcgaatcgccGTTTTAGAGCTAGAAATAGCAAGT	FWD alg-2 tag 2 sgRNA 1
JMCo2855	aaaatgttttcagaaatgccGTTTTAGAGCTAGAAATAGCAAGT	FWD alg-2 tag 2 sgRNA 2
JMCo2856	acgttgtaaaacgacggccagtcgccggcaAGATTTTCAACCCAAATTTCC	FWD alg-2 tag 2 5' flank
JMCo2857	tccagtgaacaattcttctcctttactcatGGGCATTTCTGAAAACATTTTATTTG	rev alg-2 tag 2 5' flank
JMCo2858	cgtgattacaaggatgacgatgacaagagaGGCGATTCGCTGACATCGTC	FWD alg-2 tag 2 3' flank
JMCo2859	tcacacaggaaacagctatgaccatgttatTTGGCTTTGGTTTAGTCGGGTGG	rev alg-2 tag 2 3' flank
JMCo2860	aagaatctgaaatgtcaagaGTTTTAGAGCTAGAAATAGCAAGT	FWD alg-3 tag 2 sgRNA 2
JMCo2861	acgttgtaaaacgacggccagtcgccggcaGATTTATTATCGACAAAATCAGCG	FWD alg-3 tag 2 5' flank
JMCo2862	tccagtgaacaattcttctcctttactcatCATTTCAGATTCTTTAAGAGAGC	rev alg-3 tag 2 5' flank
JMCo2863	cgtgattacaaggatgacgatgacaagagaTCAAGAAGGAATGCGACAA	FWD alg-3 tag 2 3' flank
JMCo2864	tcacacaggaaacagctatgaccatgttatATGTTGAGACAGGCCAATTCC	rev alg-3 tag 2 3' flank
JMCo2865	aagaaactgaaatgtcaagaGTTTTAGAGCTAGAAATAGCAAGT	FWD alg-4 tag 2 sgRNA 2
JMCo2866	acgttgtaaaacgacggccagtcgccggcaTGTTTGCGTTCTCTTCATCTTC	FWD alg-4 tag 2 5' flank
JMCo2867	tccagtgaacaattcttctcctttactcatCATTTCAGTTTCTTTAAGTGTGC	rev alg-4 tag 2 5' flank
JMCo2868	cgtgattacaaggatgacgatgacaagagaTCAAGAAGGAATGCGACAAG	FWD alg-4 tag 2 3' flank
JMCo2869	tcacacaggaaacagctatgaccatgttatACGAGATGTTATCGGTGGTG	rev alg-4 tag 2 3' flank
JMCo2270	aaattgccgacagcaaccatGTTTTAGAGCTAGAAATAGCAAGT	FWD alg-5 sgRNA 1
JMCo2271	tttcaggtatggaagaccaaGTTTTAGAGCTAGAAATAGCAAGT	FWD alg-5 sgRNA 2
JMCo2272	ggaagaccaatggttgctgtGTTTTAGAGCTAGAAATAGCAAGT	FWD alg-5 sgRNA 3
JMCo2273	acgttgtaaaacgacggccagtcgccggcaCAAAGGAAACTATGCTCAACGTG	FWD alg-5 5' flank
JMCo2274	tccagtgaacaattcttctcctttactcatCCATTGGTCTTCCATACCTGAAA	rev alg-5 5' flank
JMCo2275	cgtgattacaaggatgacgatgacaagagaTTGCTGTCGGCAATTTATGATGATG	FWD alg-5 3' flank
JMCo2276	tcacacaggaaacagctatgaccatgttatCAACTCCTGCAACATTGATGACTGA	rev alg-5 3' flank
JMCo2870	atgagctataacaacggcggGTTTTAGAGCTAGAAATAGCAAGT	FWD ergo-1 tag 2 sgRNA 2
JMCo2871	acgttgtaaaacgacggccagtcgccggcaTTGGGTCTATATCAGGGGTGAG	FWD ergo-1 tag 2 5' flank
JMCo2872	tccagtgaacaattcttctcctttactcatCATTTTTGTTAGTCTGGAAGTGAG	rev ergo-1 tag 2 5' flank
JMCo2873	cgtgattacaaggatgacgatgacaagagaAGCTACAATAATGGCGGCGG	FWD ergo-1 tag 2 3' flank
JMCo2874	tcacacaggaaacagctatgaccatgttatTGCACCAACGTGTGATTCGTC	rev ergo-1 tag 2 3' flank
JMCo3264	TTCCAATTCGGGAAAATTCGGTTTTAGAGCTAGAAATAGCAAGT	FWD rde-1 sgRNA 2 tag 2
JMCo2435	acgttgtaaaacgacggccagtcgccggcaCTCTGCATTTGCCTGAAGAACAC	FWD rde-1 5' flank
JMCo3223	tccagtgaacaattcttctcctttactcatCATGTTTCATCACTTTGTGGCTGTTGATT	rev rde-1 5' flank for tag 3
JMCo3224	cgtgattacaaggatgacgatgacaagagaTCtTCGAATTTTCCCGAATTGGAAA	FWD rde-1 3' flank for tag 3
JMCo2438	tcacacaggaaacagctatgaccatgttatGATTTTCTCGACTAAAGTTCAGGTG	rev rde-1 3' flank
JMCo2291	aggaaaggaccagaaatatcGTTTTAGAGCTAGAAATAGCAAGT	FWD prg-1 sgRNA 1
JMCo2292	ggaaaggaccagaaatatctGTTTTAGAGCTAGAAATAGCAAGT	FWD prg-1 sgRNA 2
JMCo2293	ggatagtacccagatatttcGTTTTAGAGCTAGAAATAGCAAGT	FWD prg-1 sgRNA 3
JMCo2294	acgttgtaaaacgacggccagtcgccggcaCACAGTCATTATTTGGGCATCGC	FWD prg-1 5' flank
JMCo2295	tccagtgaacaattcttctcctttactcatTTTCTGGTCCTTTCCTCCACTGTTG	rev prg-1 5' flank
JMCo2296	cgtgattacaaggatgacgatgacaagagaTATCTGGGTACTATCCAACCCGATC	FWD prg-1 3' flank
JMCo2297	tcacacaggaaacagctatgaccatgttatCGTCTCATAACCAGGCAAGATGC	rev prg-1 3' flank
JMCo1677	ctcaagcccgaagatgttcaGTTTTAGAGCTAGAAATAGCAAGT	FWD csr-1 sgRNA 1
JMCo1678	aagatgttcagggcaagtctGTTTTAGAGCTAGAAATAGCAAGT	FWD csr-1 sgRNA 2
JMCo1679	acttgccctgaacatcttcGTTTTAGAGCTAGAAATAGCAAGT	FWD csr-1 sgRNA 3
JMCo1841	acgttgtaaaacgacggccagtcgccggcaTAATTTTTGATCTCGCACCTGTG	FWD csr-1 5' flank
JMCo1842	tccagtgaacaattcttctcctttactcatAAGAGCGAGTCGTGGATTTTGCTTCTGATTCATGTC	rev csr-1 5' flank
JMCo1843	cgtgattacaaggatgacgatgacaagagaAAtATtTTtGGaCTgGAaCTCTCTGAGCGAACGATTTTC	FWD csr-1 3' flank
JMCo1844	tcacacaggaaacagctatgaccatgttatCTTCTAATGGCACTCTGTGATG	rev csr-1 3' flank
JMCo3403	gccatcaaagaagaacaaaaGTTTTAGAGCTAGAAATAGCAAGT	FWD C04F12.1 sgRNA 1
JMCo3404	tgctgatcgttcagctgcagGTTTTAGAGCTAGAAATAGCAAGT	FWD C04F12.1 sgRNA 2
JMCo1859	acgttgtaaaacgacggccagtcgccggcaCTCTTTGAAGGAGGACCATTGG	FWD C04F12.1 5' flank
JMCo3405	tccagtgaacaattcttctcctttactcatCATGTTGAGGCTTGGTTAGTGG	rev C04F12.1 5' flank
JMCo1861	cgtgattacaaggatgacgatgacaagagaCCATCAAAGAAGAACAAAAAGGC	FWD C04F12.1 3' flank
JMCo1862	tcacacaggaaacagctatgaccatgttatAAACAGAGACACGAGACAATTC	rev C04F12.1 3' flank
JMCo3406	AAAaGCtGCTGCAGCTGAACG	FWD C04F12.1 repair template change codons
JMCo3407	TTGTTCTTCTTTGATGGTCTCTTGTC	rev C04F12.1 repair template change codons
JMCo2413	attggagtcatagctcctggGTTTTAGAGCTAGAAATAGCAAGT	FWD wago-1 sgRNA 1
JMCo2414	ggcattggagtcatagctccGTTTTAGAGCTAGAAATAGCAAGT	FWD wago-1 sgRNA 2
JMCo2976	acgttgtaaaacgacggccagtcgccggcaCGATCTCCATTCTTATGTACTG	FWD wago-1 5' flank tag 2
JMCo3392	tccagtgaacaattcttctcctttactcatCATCTTATTACTATTGCAATATTAGTTC	rev wago-1 5' flank tag 3
JMCo3393	cgtgattacaaggatgacgatgacaagagaTCTCCTCATCCACCACAACCG	FWD wago-1 3' flank tag 3
JMCo2418	tcacacaggaaacagctatgaccatgttatATTGCCGGTATCAGCTCCGTTG	rev wago-1 3' flank
JMCo2979	CCCGATGCCTCCAGTTCCAG	FWD wago-1 tag 2 repair template to change codons
JMCo2980	GTCATGGCACCTGGTGGAGC	rev wago-1 tag 2 repair template to change codons
JMCo2257	attcacaatgcctgctacacGTTTTAGAGCTAGAAATAGCAAGT	FWD ppw-2 sgRNA 1
JMCo2258	accggtggaaccggtgtagcGTTTTAGAGCTAGAAATAGCAAGT	FWD ppw-2 sgRNA 2
JMCo2259	ggcattgttaccggtggaacGTTTTAGAGCTAGAAATAGCAAGT	FWD ppw-2 sgRNA 3
JMCo2260	acgttgtaaaacgacggccagtcgccggcaGCCTGCAAATTATGTCGTTGACC	FWD ppw-2 5' flank
JMCo2261	tccagtgaacaattcttctcctttactcatCGGTGTAGCAGGCATTGTGAATG	rev ppw-2 5' flank
JMCo2262	cgtgattacaaggatgacgatgacaagagaGTTCCACCGGTAACAATGCC	FWD ppw-2 3' flank
JMCo2263	tcacacaggaaacagctatgaccatgttatAGTCCTCAAAGCGGTTCAATGC	rev ppw-2 3' flank
JMCo2264	gctccagaaggcgtgtagacGTTTTAGAGCTAGAAATAGCAAGT	FWD wago-4 sgRNA 1
JMCo2265	gtgtagactggaggaagagcGTTTTAGAGCTAGAAATAGCAAGT	FWD wago-4 sgRNA 2
JMCo2266	acgttgtaaaacgacggccagtcgccggcaCGTTGCTTGTCCTGATTGTTCC	FWD wago-4 5' flank
JMCo2267	tccagtgaacaattcttctcctttactcatTGGAGGTAGTGCTGGCATCCTTC	rev wago-4 5' flank
JMCo2268	cgtgattacaaggatgacgatgacaagagaGTCTACACGCCTTCTGGAGC	FWD wago-4 3' flank
JMCo2269	tcacacaggaaacagctatgaccatgttatAATGCTTTGACCATCGTAGATGAGG	rev wago-4 3' flank
JMCo3187	tgaattggctgaatgaatacGTTTTAGAGCTAGAAATAGCAAGT	FWD sgRNA 3 tag 2 wago-5
JMCo3391	acgttgtaaaacgacggccagtcgccggcaCATGACTTAAGTTCAAACTGATCC	FWD 2 wago-5 5' flank
JMCo3083	tccagtgaacaattcttctcctttactcatCATTCAGCCAATTCAACTCGTG	rev wago-5 5' flank tag 2
JMCo3084	cgtgattacaaggatgacgatgacaagagaAATACTGGCGTTGTCCTGTTG	FWD wago-5 3' flank tag 2
JMCo2657	tcacacaggaaacagctatgaccatgttatGGTGATGGAATTGTCTCGTGGTG	rev wago-5 3' flank
JMCo2233	actagaagctatgttcgtctGTTTTAGAGCTAGAAATAGCAAGT	FWD ppw-1 sgRNA 1
JMCo2234	acgttgtaaaacgacggccagtcgccggcaCTTGAAATCGTGGTGCCTCG	FWD ppw-1 5' flank
JMCo2235	tccagtgaacaattcttctcctttactcatGACGAACATAGCTTCTAGTTGTTTTTCC	rev ppw-1 5' flank
JMCo2236	cgtgattacaaggatgacgatgacaagagaTCGGACAGACCTGCTGCC	FWD ppw-1 3' flank
JMCo2237	tcacacaggaaacagctatgaccatgttatCAACGAAAGAGATGCTCTGAAACGC	rev ppw-1 3' flank
JMCo2245	actaaaagctatgtccgtctGTTTTAGAGCTAGAAATAGCAAGT	FWD sago-2 sgRNA 1
JMCo2246	ggcagcaggtttgtccgagaGTTTTAGAGCTAGAAATAGCAAGT	FWD sago-2 sgRNA 2
JMCo2247	acgttgtaaaacgacggccagtcgccggcaTTGGCTTTTTCGGACTAAACATTAG	FWD sago-2 5' flank
JMCo2248	tccagtgaacaattcttctcctttactcatGACGGACATAGCTTTTAGTTGTTTTTCC	rev sago-2 5' flank
JMCo2249	cgtgattacaaggatgacgatgacaagagaTCGGACAAACCTGCTGCCCC	FWD sago-2 3' flank
JMCo2250	tcacacaggaaacagctatgaccatgttatTGACGTCATTCGATGTTGACTGGA	rev sago-2 3' flank
JMCo2251	gacttgggtgatattggacaGTTTTAGAGCTAGAAATAGCAAGT	FWD sago-1 sgRNA 1
JMCo2252	gctggtgacttgggtgatatGTTTTAGAGCTAGAAATAGCAAGT	FWD sago-1 sgRNA 2
JMCo2253	acgttgtaaaacgacggccagtcgccggcaCGGCAGCATTGCTCGAAATTACTC	FWD sago-1 5' flank
JMCo2254	tccagtgaacaattcttctcctttactcatGGACATGGCGAGTGTTGTGTG	rev sago-1 5' flank
JMCo2255	cgtgattacaaggatgacgatgacaagagaAATATCACCCAAGTCACCAGCAG	FWD sago-1 3' flank
JMCo2256	tcacacaggaaacagctatgaccatgttatCTTTGGCTAACTGTCGCTATTTGTG	rev sago-1 3' flank
JMCo2680	tttcttatttcagtcaaacaGTTTTAGAGCTAGAAATAGCAAGT	FWD hrde-1 sgRNA 1 tag 2
JMCo2681	cataattttgtcgagcaagtGTTTTAGAGCTAGAAATAGCAAGT	FWD hrde-1 sgRNA 2 tag 2
JMCo2429	acgttgtaaaacgacggccagtcgccggcaAATTATCGGCTTTTCGAGCAACG	FWD hrde-1 5' flank
JMCo2682	tccagtgaacaattcttctcctttactcatCATGTTTGACTGAAATAAGAAACGATG	rev hrde-1 5' flank tag 2
JMCo2683	cgtgattacaaggatgacgatgacaagagaGCAGACTTGCTCGACAAAATTATGGG	FWD hrde-1 3' flank tag 2
JMCo2432	tcacacaggaaacagctatgaccatgttatATTCTTCCTTCGGGAAGTCATCG	rev hrde-1 3' flank
JMCo2277	agttggggacggattttggaGTTTTAGAGCTAGAAATAGCAAGT	FWD wago-10 sgRNA 1
JMCo2278	ggaagaaatccagttggggaGTTTTAGAGCTAGAAATAGCAAGT	FWD wago-10 sgRNA 2
JMCo2279	gtccaaaatccgtccccaacGTTTTAGAGCTAGAAATAGCAAGT	FWD wago-10 sgRNA 3
JMCo2280	acgttgtaaaacgacggccagtcgccggcaTTGAATTGTGCACGTAGGCATGG	FWD wago-10 5' flank
JMCo3079	tccagtgaacaattcttctcctttactcatCATAACTTGAACACAGTTTCAGGAGC	rev wago-10 5' flank tag 2
JMCo3080	cgtgattacaaggatgacgatgacaagagaCCGACTACtGTCCAAAATCCG	FWD wago-10 3' flank tag 2
JMCo2283	tcacacaggaaacagctatgaccatgttatCACTACAACGGACCCGACATTC	rev wago-10 3' flank
JMCo3108	ATCCGTCtCCgACcGGATTTCTTCC	FWD wago-10 tag 2 change codons
JMCo3109	TTTGGACaGTAGTCGGCATaacttg	rev wago-10 tag 2 change codons
JMCo3370	gttctcttcgggatgcggtaGTTTTAGAGCTAGAAATAGCAAGT	FWD wago-11 CMO sgRNA
JMCo2287	acgttgtaaaacgacggccagtcgccggcaGGAAACTTGGGAAATTGCTTTCA	FWD wago-11 5' flank
JMCo2981	tccagtgaacaattcttctcctttactcatCATATTTTTGAAAAATAGTCACTTATTC	rev wago-11 5' flank tag 2
JMCo2982	cgtgattacaaggatgacgatgacaagagaTCAAATCAAGAGCCATACCGCATC	FWD wago-11 3' flank tag 2
JMCo2290	tcacacaggaaacagctatgaccatgttatGGAGAAGACGTTTGGGCATCTTG	rev wago-11 3' flank
JMCo2983	GAAGGAAACGTAAAAAAGGAGGAGAG	FWD wago-11 tag 2 repair template to change codons
JMCo2984	TTGGTTTGGTCGCACACAGC	rev wago-11 tag 2 repair template to change codons
JMCo3063	gtaatttgcacaactaatcaGTTTTAGAGCTAGAAATAGCAAGT	FWD nrde-3 sgRNA 1 tag 3
JMCo2729	tctcacccattactttgtctGTTTTAGAGCTAGAAATAGCAAGT	FWD nrde-3 sgRNA 2 tag 2
JMCo2422	acgttgtaaaacgacggccagtcgccggcaCGCCAAACCGGTAAGCATTATG	FWD nrde-3 5' flank
JMCo3064	tccagtgaacaattcttctcctttactcatCATGATTAGTTGTGCAAATTACCTG	rev nrde-3 5' flank tag 3
JMCo3065	cgtgattacaaggatgacgatgacaagagaGATCTtCTAGACAAAGTAATGGGTG	FWD nrde-3 3' flank tag 3
JMCo2425	tcacacaggaaacagctatgaccatgttatGATAGTTTCCGCAGCGTCGTATG	rev nrde-3 3' flank
JMCo3289	cgaatatcaatttttattcattccagagtctctcgaacttaGGAAAAACAACTAAAAGCTtaGaTCtGTCTCtGACAAACCTGCTGCCCCAGCTGCCCAAAAGC	ssODN to insert early STOPS and frameshift for sago-2
JMCo3471	ATTGGAGTCATAGCTCCTGG	wago-1 sgRNA 1 crRNA
JMCo3396	CATcttattactattgcaatattagttctg	rev convert wago-1 repair to 3xFLAG only, use with JMCo3394
JMCo3617	AGTTGGGGACGGATTTTGGA	wago-10 sgRNA 1 crRNA
JMCo3607	aaatttattgctcctgaaactgtgttcaagttATGGATTATAAAGACGATGACGATAAGCGTGACTACAAGGACGACGACGACAAGCGTGATTACAAGGATGACGATGACAAGAGACCGACTACtGTCCAAAATCCGTCCCCAACTGGATT	conversion oligo for wago-10 to tag with 3xFLAG
JMCo3472	TCTCACCCATTACTTTGTCT	nrde-3 sgRNA 2 tag 2 crRNA
JMCo3424	aaatttctttcaggtaatttgcacaactaatcATGGATTATAAAGACGATGACGATAAGCGTGACTACAAGGACGACGACGACAAGCGTGATTACAAGGATGACGATGACAAGAGAGATCTtCTAGACAAAGTAATGGGTGAGATGGGCTC	nrde-3 conversion oligo insert 3xFLAG at N-terminus

### Sheet: Genotyping primers
Oligo	Sequence	Note
JMCo928	gtactggccaccgaatgtct	FWD alg-1 (gk214) genotype
JMCo927	gaagaatgaacgtccgacag	rev alg-1 (gk214) genotype
JMCo892	tctgagtttggctcgatgtg	FWD alg-2(ok304) genotype
JMCo3195	ATAGGGGTACCGATGATTGGC	rev alg-2(ok304) genotype
JMCo2398	acgttgtaaaacgacggccagtcgccggcaGAGGAGGACAACACGCTATGG	alg-3(tm1155) genotype
JMCo2399	tccagtgaacaattcttctcctttactcatGGATGAGAGTGGTGACGCTTGTC	alg-3(tm1155) genotype
JMCo3180	CAATATGCGTGAGGTGGTTG	FWD alg-4(ok1041) genotype
JMCo3181	GAGTTGGAATGGAGACCGAA	rev alg-4(ok1041) genotype
JMCo284	ctctcgtggaattccttgctgaa	FWD alg-5(tm1163) genotype
JMCo283	tcgaatctggattccgctgtaaa	rev alg-5(tm1163) genotype
JMCo3182	GGAATCACTGCATGCTTTGATC	FWD ergo-1(tm1860) genotype
JMCo3183	GTAATCATCGTTGTTCGACACG	rev ergo-1(tm1860) genotype
JMCo3547	AAAGAATACGCTGTACCAATAG	FWD rde-1(ne219) wildtype genotype ARMS PCR primer
JMCo3548	AAAGAATACGCTGTACCAATAA	FWD rde-1(ne219) mutant genotype ARMS PCR primer
JMCo3549	GCTCTTTCAAAACCTTTCCTG	rev rde-1(ne219) genotype
JMCo991	ATCTCTGAAGGAAAGCCAAAGCAAC	FWD prg-1(tm872) genotype
JMCo992	AGCCGACGATCATTGTGTTTTTAAG	rev prg-1(tm872) genotype
JMCo1188	caaaggtatgaacgcgaatgaaactaac	FWD csr-1(tm892) genotype
JMC0696	ACATGGATACGGTAGATGAA	rev csr-1(tm892) genotype
JMCo931	TCGTTACGACGTCAGTGTTC	FWD C04F12.1(tm1637) genotype
JMCo932	AACGCAGCTTGGCTCGTCAC	rev C04F12.1(tm1637) genotype
JMCo314	CTGGAGATTTATGCCCCAAG	FWD wago-1(tm1414) genotype
JMCo315	CGGTCCATTGGAGCTTTGCA	rev wago-1(tm1414) genotype
JMCo2678	CAAATTAACGGTGCGGACACC	FWD genotype ppw-2(tm1120)
JMCo2679	CGTCGCGATTCATTTGTGATCC	rev genotype ppw-2(tm1120)
JMCo316	GTTCCGACTCAACCGTTAAG	FWD genotype wago-4(tm1019)
JMCo317	CATTGGGGTTTAGAACTCCT	rev genotype wago-4(tm1019)
JMCo2325	CGAACAAAAGTCGATGATGG	FWD wago-5(tm1135) genotype
JMCo2326	CTAAGCATTGATGCGAGTCTTG	rev wago-5(tm1135) genotype
JMCo2392	gacaaaacacgctgccagaag	FWD ppw-1(tm914) genotype
JMCo1800	TGTGGAATCGACGGATCTTCATAA	rev ppw-1(tm914)/sago-2(tm894) genotype
JMCo2393	gacaaaacacgctgccagacc	FWD sago-2(tm894) genotype
JMCo1807	GCACCCATCAATCAGTGGGTTTA	FWD sago-1(tm1195) genotype
JMCo1808	TCTTTTCCTCGAGCAACGACAGT	rev sago-1(tm1195) genotype
JMCo1990	aaaagcgtgttccaactcagcag	FWD hrde-1(tm1200) genotype
JMCo1991	ttgtctcgcagaaaggacgattc	rev hrde-1(tm1200) genotype
JMCo2333	GCCTTAAACATTTCCGGGATGC	FWD wago-10(tor133) genotype
JMCo3203	gaagagtTCAAGCCCAAAAGTTCC	rev wago-10(tor133) genotype
JMCo2289	cgtgattacaaggatgacgatgacaagagaCAGGAGGGGAACGTAAAAAAGGAG	wago-11(tm1127) genotype
JMCo2335	TGGACCCATTTTCCCCATCTAC	rev wago-11(tm1127) genotype
JMCo2422	acgttgtaaaacgacggccagtcgccggcaCGCCAAACCGGTAAGCATTATG	nrde-3(tm1116) genotype
JMCo2425	tcacacaggaaacagctatgaccatgttatGATAGTTTCCGCAGCGTCGTATG	nrde-3(tm1116) genotype
JMCo3439	caattcatcccggtttctgt	FWD genotype TAM4, TAM5 and TAM6 transgene
JMCo3440	aaacggagcaccaggaaagc	rev genotype TAM4 and TAM5 transgene
